# Aberrant DNA methylation is co-regulated across the genome in leukemia and other types of cancer

**DOI:** 10.64898/2026.06.05.729844

**Authors:** Monica Varona Baranda, Sven Liesenfelder, Florian Kraft, Chao-Chung Kuo, Juan-Felipe Perez-Correa, Edgar Jost, Thomas Stiehl, Wolfgang Wagner

## Abstract

Epigenetic dysregulation is a defining feature of cancer, but it remains poorly understood how this is coordinated across the genome. In this study we focusd on DNA methylation (DNAm) in acute myeloid leukemia (AML). Despite highly heterogeneous and largely patient-specific patterns, we identified co-regulated clusters of CpGs that could be assembled into reproducible epigenetic networks. Multilinear regression models accurately predicted the patient-specific DNAm deviations, even for CpGs located on different chromosomes. The alterations were mirrored on homologous chromosomes and there was no clear association with epigenetic driver mutations. Furthermore, we found very similar co-regulation patterns in acute lymphoblastic leukemia (ALL); with AML-derived models successfully predicting the ALL-associated DNAm changes. Notably, the top 1000 AML-associated CpGs showed also pronounced aberrations in DNAm levels across 46 other cancer types, whereas this was hardly observed across multiple non-malignant cell types. Co-regulation analysis realed very similar patterns in non-malignant blood and pan-cancer analysis, albeit the DNAm levels remained overall consistent in the controls. Collectively, our findings demonstrate that the complex, patient-specific DNAm landscapes observed in leukemia are not random. Instead, they are orchestrated within expanded epigenetic networks, which also exist in non-maligant cells, highlighting a higher-order regulatory layer in cancer epigenomics.
