## Supplemental Table S2 for "Aberrant DNA methylation is co-regulated across the genome in leukemia and other types of cancer"

### Sheet: supplementalS2_manuscript
CpG ID	gene symbol	mean DNAm in controls (training set)	mean DNAm in AML (training set)	mean DNAm difference
cg05417607	MYO1C	0.945439	0.516192	-0.429247
cg01525839	LA16c-444G7.2	0.918499	0.508164	-0.410335
cg16767590	PCGF3	0.92906	0.562427	-0.366632
cg17353893	CLIP2	0.957599	0.617978	-0.339622
cg16721321	CTBP1-AS;SPON2	0.913665	0.584483	-0.329182
cg04191989	PRKAR1B	0.906403	0.578467	-0.327936
cg17631184	CTTN	0.902993	0.575223	-0.327769
cg17702388	EPS15L1	0.96265	0.646241	-0.316409
cg22660299	HOXB-AS3;HOXB3;HOXB5	0.90109	0.603607	-0.297483
cg09556515		0.905624	0.623208	-0.282417
cg19586199	PRKACA	0.958793	0.677591	-0.281202
cg27630153	PIEZO1	0.919235	0.638385	-0.28085
cg19866939	RASA3	0.908727	0.646842	-0.261886
cg25628461		0.950647	0.689461	-0.261186
cg02587988	RASGRF1	0.908267	0.647614	-0.260653
cg25596783		0.92508	0.668608	-0.256472
cg04800503	HOXB-AS3;HOXB3	0.938551	0.689289	-0.249262
cg02030454	GJB3;RP1-34M23.5;SMIM12	0.911722	0.67288	-0.238842
cg01446627	ADARB2	0.931304	0.692569	-0.238735
cg12448285	KIF26B	0.912667	0.678554	-0.234113
cg09936008	ZNF213	0.901799	0.670138	-0.23166
cg16564828	MCF2L	0.914837	0.68685	-0.227987
cg16366355	MIRLET7BHG	0.90346	0.677667	-0.225793
cg05184016	ZNF862	0.936365	0.714307	-0.222058
cg05586676	VNN1	0.919155	0.697931	-0.221224
cg17820022	PLCH2;RP3-395M20.2;RP3-395M20.3	0.922039	0.703571	-0.218468
cg19271242	CERS3	0.909646	0.695997	-0.21365
cg12102631	SPEG	0.926614	0.714811	-0.211803
cg08261430		0.923483	0.716997	-0.206486
cg20359042	STK24	0.942729	0.742455	-0.200274
cg15574442		0.911607	0.713783	-0.197824
cg21846949	LTBP1	0.906973	0.712794	-0.194179
cg08886036	TTLL10	0.908935	0.715865	-0.19307
cg09638395	ATP10A;RP11-2C7.1	0.94943	0.757337	-0.192093
cg26075259	AC005481.5;PTPRN2	0.906996	0.715304	-0.191692
cg23535322		0.97938	0.787696	-0.191683
cg02144924	ARHGAP8;PRR5-ARHGAP8	0.915396	0.724751	-0.190644
cg12721603	ORAOV1	0.906576	0.717916	-0.18866
cg10149870		0.909888	0.722	-0.187888
cg14534144	TMCO3	0.978732	0.793602	-0.18513
cg21223341	VAV2	0.958446	0.773494	-0.184952
cg24924502	AATK;RP11-149I9.2	0.93858	0.754109	-0.184472
cg20229025	AP2A2	0.974229	0.789835	-0.184394
cg27408238	LINC00996	0.962351	0.779084	-0.183268
cg18209359	CCDC57	0.925965	0.747306	-0.178659
cg12269111		0.904328	0.726091	-0.178237
cg26676405	RP11-254F19.3	0.944654	0.768507	-0.176147
cg13307782		0.928632	0.752599	-0.176033
cg05415840	ARC	0.913073	0.737336	-0.175736
cg20553577	COL4A2	0.936541	0.762933	-0.173608
cg25588348	TTLL5	0.940051	0.767054	-0.172998
cg05041061	BAHCC1	0.951466	0.77994	-0.171526
cg25349729	PTPN14	0.912424	0.744299	-0.168125
cg01219549	EHMT1;RP11-188C12.2	0.961706	0.794775	-0.166931
cg25161161	SGSH	0.964189	0.798359	-0.16583
cg10612997	GREB1	0.907633	0.743088	-0.164545
cg05695015	TMEM136	0.905721	0.741472	-0.16425
cg15858747	RBM33	0.912073	0.748751	-0.163322
cg00648582	PGAM5	0.972471	0.809811	-0.16266
cg27054514	MORN1	0.970547	0.807907	-0.162641
cg27484582		0.923763	0.761812	-0.161951
cg16704797	KLHL29	0.90621	0.746686	-0.159524
cg12114200		0.949614	0.79192	-0.157694
cg17808866	EXOC2	0.903	0.74539	-0.15761
cg08549011	CTB-49A3.5;FSTL4	0.929718	0.772561	-0.157157
cg24467387	SBNO2	0.908693	0.75273	-0.155963
cg20043258	CDC42BPB	0.940662	0.785722	-0.15494
cg26101485	RP11-10J21.3;RP11-10J21.4;SLC45A4	0.926813	0.772609	-0.154205
cg15289427	FAM65B	0.0762711	0.606761	0.53049
cg25591794	URAD	0.0680804	0.575332	0.507251
cg23964682	ANKMY1	0.0563558	0.535493	0.479137
cg22579265	MARK2P9	0.0895357	0.543996	0.45446
cg22797031		0.0689369	0.521958	0.453021
cg03052301	WT1-AS;WT1-AS_6;WT1-AS_7	0.0776462	0.528342	0.450696
cg07016276	HCG4P11;HLA-F	0.0185691	0.458383	0.439813
cg13692446		0.0915643	0.526598	0.435034
cg08564661	PLEKHA1	0.0833913	0.509089	0.425697
cg20439288	PIK3R1	0.0195119	0.442858	0.423346
cg26764019	AC005624.2	0.0643714	0.480387	0.416015
cg14133945		0.0725759	0.483973	0.411398
cg17712694	MARCH11;RP11-19O2.2	0.0817208	0.492008	0.410287
cg15105359	TNS3	0.0916082	0.497458	0.40585
cg25789277	RP11-666A20.3	0.0929381	0.494767	0.401829
cg01030534	TCAF1	0.0750724	0.475748	0.400676
cg11637712	ARHGAP23	0.0813895	0.481463	0.400073
cg08369368	NSD1	0.084378	0.472798	0.38842
cg21629500	C5orf38	0.0842843	0.468071	0.383787
cg13539545	C14orf39	0.086162	0.46912	0.382958
cg01384143	C3orf14;PTPRG-AS1	0.0962481	0.477357	0.381109
cg02523640	FOXI2;RP11-288A5.2	0.0763618	0.45605	0.379688
cg16288089	TAC1	0.0894106	0.468523	0.379112
cg02474799		0.0391904	0.416406	0.377215
cg24843380	ZNF454	0.0906724	0.465838	0.375165
cg10131657	PKHD1L1	0.0772258	0.450822	0.373596
cg04513006	ESRP2	0.0660922	0.436232	0.37014
cg12892506	ZIC1;ZIC4	0.0891912	0.453307	0.364116
cg18749015	RUNX2	0.0774917	0.439756	0.362264
cg05452406	GCM2;RP11-637O19.2;RP11-637O19.3	0.0908012	0.452593	0.361792
cg16425038	REC8	0.0913976	0.451943	0.360546
cg07204280	CIDEA	0.0980376	0.457738	0.3597
cg08915603	MTNR1A;RP11-215A19.2	0.0905583	0.450111	0.359553
cg16701059	LRRK1	0.0588196	0.416855	0.358035
cg12558012	MEF2B;MEF2BNB-MEF2B	0.0311547	0.389157	0.358002
cg25782847	C11orf88;RP11-794P6.6	0.0470002	0.398038	0.351038
cg00495860		0.0949345	0.444892	0.349958
cg07065111	AC108025.2;LINC01248	0.0927926	0.442748	0.349956
cg23881278	DRD2	0.091443	0.439248	0.347805
cg09401099	LINC00886	0.0992691	0.445336	0.346066
cg24879782		0.0918676	0.43724	0.345372
cg21029612	LINC00925	0.059197	0.402737	0.34354
cg06183338	COL23A1	0.0721302	0.41398	0.341849
cg05942459	GRIK2	0.0944779	0.435637	0.341159
cg20600210	APCDD1L;APCDD1L-AS1	0.0628692	0.40298	0.340111
cg18320766	EPS8L1	0.0680345	0.407066	0.339032
cg23290344	GS1-72M22.1;NEFM	0.0902355	0.425968	0.335732
cg05502701	CTD-2006M22.2;PDZRN3;PDZRN3-AS1	0.0743336	0.40898	0.334647
cg09513990	XXbac-BPGBPG24O18.1	0.0692566	0.403078	0.333822
cg20114732	T	0.0880992	0.421561	0.333462
cg07895169	CTD-2517O10.6;TTC23L	0.049077	0.378841	0.329764
cg26379859	GLYATL1;GLYATL2	0.0485426	0.372301	0.323759
cg19990744	AIFM3;LZTR1	0.0543292	0.377611	0.323282
cg09851951	RP11-434E6.4	0.0911252	0.412527	0.321402
cg04397433	MALL	0.0629545	0.383957	0.321002
cg00097146	SIX3	0.0803156	0.400678	0.320362
cg25324047		0.0921473	0.411906	0.319758
cg19624849	HFE2	0.0540322	0.373258	0.319225
cg18074954		0.0737624	0.390368	0.316605
cg02644510	FEZF1;FEZF1-AS1	0.0945351	0.410087	0.315551
cg00884093	CELSR1	0.0862017	0.401352	0.31515
cg21884231	CLDN11;SLC7A14	0.0841896	0.399276	0.315086
cg03740978	KCTD1	0.0370187	0.350996	0.313977
cg23558842	CALCB	0.0957248	0.409207	0.313482
cg01793449	TP73-AS1	0.0817135	0.395039	0.313325
cg10387551	KCNA4	0.0872207	0.399476	0.312255
cg26675876	AF131215.8;XKR6	0.0640631	0.375662	0.311599
cg25547580	ONECUT2	0.0975657	0.408493	0.310927
cg05606351	OSCAR	0.0158756	0.325681	0.309805
cg04037038	FRZB	0.0809527	0.389771	0.308818
cg25203031	SGIP1	0.052496	0.358891	0.306395
cg14255256	FAM110C	0.0779693	0.38357	0.3056
cg04895288		0.0991607	0.40466	0.305499
cg25143235	CHD5	0.0671028	0.372262	0.30516
cg14698448	AC106786.1	0.0884397	0.393359	0.30492
cg11930554	CXCL1P	0.0637953	0.3687	0.304905
cg04797323	SOCS2;SOCS2-AS1	0.0949072	0.399523	0.304616
cg09670128	KRT7	0.0539187	0.358454	0.304535
cg25774643	CDHR5;SCT	0.0524353	0.356052	0.303617
cg23712342	PHYHIPL	0.0806789	0.383793	0.303114
cg15916399	DOK6	0.0949674	0.398022	0.303054
cg14575053	HMSD	0.0840843	0.386881	0.302797
cg24302235		0.0873074	0.390079	0.302772
cg24595510	RP5-850E9.3;SCRT2	0.0808026	0.382153	0.301351
cg07629454	CASR	0.0499439	0.351169	0.301225
cg11026555	DNAH10	0.0495362	0.34902	0.299484
cg18987410	HEPACAM	0.0873099	0.386662	0.299352
cg05583608		0.0419815	0.340709	0.298727
cg27044841		0.071726	0.370039	0.298313
cg06825142	DRD4	0.0787107	0.376892	0.298181
cg14765959		0.0332795	0.33075	0.29747
cg03005261	CCDC109B	0.0861212	0.382388	0.296267
cg13990092	OXGR1	0.0840189	0.379585	0.295566
cg20610619	HS3ST3B1	0.0972384	0.39258	0.295342
cg27376136		0.099775	0.395096	0.295321
cg10755058	ENTPD3;ENTPD3-AS1	0.0670136	0.361491	0.294478
cg20587543	ABAT	0.0758389	0.369941	0.294102
cg24896649	ZFP42	0.070207	0.36177	0.291563
cg22158769	ARHGEF33;RP11-173C1.1	0.0333156	0.323614	0.290298
cg18596381	LDLR	0.0534991	0.342369	0.288869
cg03024760	GABRG3	0.0983955	0.386511	0.288115
cg18876990	NGDN	0.0779529	0.365651	0.287698
cg18612786	CBLC	0.0937477	0.380713	0.286966
cg13894021	RAB36;RSPH14	0.0966807	0.382671	0.28599
cg13415831		0.0858843	0.371507	0.285622
cg21372329	MAATS1	0.0884107	0.372749	0.284338
cg14338887	GNMT	0.0467281	0.33101	0.284282
cg25191850	KCNK1	0.0889587	0.372962	0.284004
cg06765217	TTC6	0.0731161	0.357023	0.283907
cg20892260	NKX2-6;RP11-175E9.1	0.0778781	0.361252	0.283374
cg07907386	PHOX2B;RP11-227F19.1	0.096216	0.378971	0.282755
cg14951193	CTB-50L17.14;PLIN5	0.0452942	0.327747	0.282453
cg16491617	OPRK1	0.0736887	0.355915	0.282227
cg13023870	RP11-964E11.2	0.0988508	0.380925	0.282074
cg20930366	KCNN2	0.0686317	0.349731	0.281099
cg12523924	RP11-158J3.2	0.0797476	0.359487	0.279739
cg18018027		0.0920871	0.371631	0.279544
cg27323784		0.0805968	0.359803	0.279206
cg04552470	VWA5B1	0.0842925	0.362864	0.278571
cg06034933	HIST3H2A;HIST3H2BB	0.0798219	0.358215	0.278393
cg23999695		0.0666888	0.345048	0.278359
cg26888530	AC097381.1;AFAP1	0.0642956	0.342407	0.278111
cg07458308		0.0379562	0.315904	0.277947
cg05310764	AL021918.1	0.048355	0.32486	0.276505
cg19792599	DDX25;PUS3;RP11-680F20.9	0.0924962	0.36881	0.276314
cg14511946		0.0797138	0.353867	0.274153
cg21996227	SEMA4A	0.0254469	0.299435	0.273988
cg08073312	SOX14	0.0799348	0.353471	0.273536
cg13472192		0.0774936	0.35094	0.273446
cg04047221	SOX1	0.0906458	0.363643	0.272997
cg00853103	RBFOX1;RP11-420N3.3	0.0817078	0.354476	0.272768
cg23619365		0.0983816	0.370616	0.272234
cg07349208	RP11-380D23.2	0.0956857	0.367729	0.272043
cg07185131		0.0828989	0.354356	0.271457
cg19912142	RP11-328K15.1	0.0837662	0.355154	0.271388
cg04209911	BRINP2	0.0629937	0.333505	0.270511
cg04251368	KCNQ1DN	0.0946073	0.364639	0.270032
cg19414591		0.0878669	0.357178	0.269311
cg19355186	CTD-2666L21.1	0.0270527	0.296083	0.269031
cg03184290	PITX2	0.0924938	0.361332	0.268838
cg17629929		0.0871241	0.355941	0.268817
cg24033330	MAFB	0.0450224	0.313102	0.26808
cg05063999	PRICKLE2	0.0811893	0.348981	0.267792
cg01762827	HAS3	0.0854568	0.353078	0.267621
cg15826437	RAPGEFL1	0.0381463	0.30549	0.267344
cg18229521	SLC24A4	0.0938806	0.361062	0.267181
cg08058544	AC079135.1	0.0341393	0.300226	0.266087
cg08190858		0.061953	0.327877	0.265924
cg20985450	ZIC5	0.0482522	0.313864	0.265611
cg17737681	DLX1	0.0940827	0.359594	0.265511
cg19841005	PIP5K1C	0.0830378	0.348524	0.265486
cg19578835	TTC6	0.0452003	0.310449	0.265248
cg15132565		0.0686376	0.333772	0.265134
cg06230736	GATA3;GATA3-AS1;RP11-379F12.3	0.0683397	0.333303	0.264963
cg13645732	PPP1R13L	0.0266401	0.291558	0.264918
cg02167438	PAK7	0.0905012	0.354837	0.264336
cg01671895	PGR	0.0916726	0.355902	0.264229
cg18905461	NID2	0.0751105	0.33928	0.264169
cg01857475	EID3;TXNRD1	0.0818972	0.345862	0.263965
cg22074576	OSBPL5	0.0731492	0.336916	0.263767
cg21790626	AC003006.7;ZNF154;ZNF551	0.0344797	0.298195	0.263715
cg17231999	LINC00682	0.0777797	0.340838	0.263058
cg26866482	ASCL1;PAH	0.0723612	0.335374	0.263012
cg10156217	ARF6	0.0962698	0.359059	0.262789
cg06599677	ZFP2	0.0780071	0.3405	0.262493
cg23658477	ABCC9	0.0581696	0.32026	0.26209
cg06245037	ALX4	0.0964586	0.358344	0.261886
cg14537713	POM121L2	0.0982563	0.359402	0.261146
cg04791477	PTPRK	0.0613973	0.32097	0.259573
cg01444397	PER3	0.0476373	0.305917	0.25828
cg00018229	ARV1;TTC13	0.0767084	0.33462	0.257912
cg20574436	BCL11B	0.0919861	0.349706	0.25772
cg24675150	RP11-357K6.1	0.0733771	0.330608	0.257231
cg07719492	PRDM14	0.0802433	0.336937	0.256694
cg17062279	ITGAE	0.0827072	0.339273	0.256566
cg19597382	AC093887.1;POU4F2	0.0583846	0.31493	0.256546
cg02991338	FOXG1	0.0954949	0.351819	0.256324
cg10188823	NEFH	0.0906782	0.346188	0.255509
cg03070196		0.0315073	0.287011	0.255504
cg12483476	GRM6	0.0644483	0.319576	0.255128
cg19712603	PCDH8	0.0675433	0.322279	0.254735
cg22029189		0.0869428	0.341144	0.254201
cg26487948	ERGIC1	0.0591647	0.313172	0.254007
cg27583307	SATB2	0.0956835	0.349517	0.253834
cg16357388	CRMP1	0.0854588	0.338777	0.253318
cg17855264	RP11-122D10.1	0.081764	0.334913	0.253149
cg19370166	CD164L2	0.0242134	0.276369	0.252155
cg27104822	AP1M2	0.0959626	0.347684	0.251722
cg09558195	GRM1	0.0853114	0.336773	0.251462
cg23901444	ARHGAP22	0.0650253	0.316207	0.251181
cg15509361	AC003986.5	0.097126	0.348301	0.251175
cg11361636		0.0832969	0.334114	0.250817
cg11832281	CELF2;RP3-323N1.2	0.0925529	0.342837	0.250284
cg26263234	LRRC3B	0.0857789	0.335997	0.250218
cg15085603	IZUMO1	0.0755993	0.325724	0.250125
cg16400492	PCDHA1;PCDHA10;PCDHA11;PCDHA12;PCDHA13;PCDHA2;PCDHA3;PCDHA4;PCDHA5;PCDHA6;PCDHA7;PCDHA8;PCDHA9;PCDHAC1	0.0593614	0.308622	0.24926
cg23347718	CTC-270D5.2;PCDHA1;PCDHA10;PCDHA11;PCDHA12;PCDHA13;PCDHA2;PCDHA3;PCDHA4;PCDHA5;PCDHA6;PCDHA7;PCDHA8;PCDHA9;PCDHAC1;PCDHAC2	0.0635165	0.312537	0.24902
cg19384531	TFAP2D	0.063765	0.312421	0.248656
cg15545772	TDRD5	0.0759157	0.324512	0.248596
cg11544692	TMEM151A	0.0802827	0.328679	0.248396
cg08146483	LHX8	0.0876071	0.335928	0.248321
cg10141019	CEND1	0.0424445	0.29075	0.248306
cg21800232	ANKRD34B	0.0903682	0.338399	0.24803
cg12034118	IRF6	0.0587979	0.306374	0.247576
cg14016089	ZFP37	0.0690335	0.316295	0.247261
cg08613144	LYPD1	0.0955062	0.34252	0.247014
cg10659805	DLX6-AS1	0.0858837	0.332735	0.246851
cg11377730	MTMR7	0.0516817	0.298177	0.246495
cg13508175		0.093581	0.33986	0.246279
cg08079908	HOXD-AS2;HOXD8	0.0996068	0.345675	0.246068
cg04120686		0.0899772	0.335971	0.245994
cg10167837	RAD51AP2	0.096309	0.342059	0.24575
cg07204550	KCNIP4;RP11-17E2.2	0.0695251	0.315	0.245475
cg20996351	MAP3K6	0.0937685	0.338884	0.245115
cg05602862	FAM84A	0.0925838	0.336745	0.244161
cg18249173	TBX20	0.075328	0.319364	0.244036
cg21566689		0.0977298	0.341619	0.24389
cg04974290		0.0904827	0.334132	0.24365
cg17643598	GIMAP7;STRADBP1	0.0882775	0.331218	0.24294
cg24488891	GPR158;GPR158-AS1	0.0907599	0.333499	0.242739
cg14270292	EYA4	0.0960737	0.33863	0.242556
cg01528052		0.07659	0.319128	0.242538
cg24034005	RP11-433J8.1	0.0299224	0.272429	0.242507
cg16059957	PCBP3	0.0564001	0.298646	0.242245
cg00012701	TMPOP1	0.0658379	0.308058	0.24222
cg10831607		0.0840286	0.325678	0.24165
cg26348514	WFDC2	0.0525804	0.293763	0.241182
cg23217512	RP11-96C21.2	0.0720606	0.312935	0.240874
cg21189438	FAM201A	0.0646979	0.305416	0.240718
cg05301188	KLF11	0.0915981	0.331841	0.240243
cg00430888	RP11-386B13.4	0.081378	0.321615	0.240237
cg22550549	NFIX	0.0559349	0.295958	0.240023
cg01636650	VILL	0.0730465	0.312865	0.239819
cg06758255	TOX3	0.0740667	0.313637	0.23957
cg23079217	SYT1	0.0695143	0.309077	0.239563
cg08098128	STK16	0.0700476	0.309378	0.23933
cg10375078		0.0457629	0.283945	0.238182
cg25088758	AC004051.2;COL25A1	0.0794131	0.317235	0.237822
cg06669759	NR3C2	0.0734568	0.311263	0.237806
cg22604316		0.0619663	0.299473	0.237506
cg02360980	LTK	0.0357073	0.271858	0.236151
cg22299454	2026-03-01	0.0540183	0.290162	0.236144
cg22877509	RUSC1;RUSC1-AS1	0.0834853	0.319613	0.236128
cg04569082		0.0651445	0.301018	0.235874
cg10303487	DPYS	0.047927	0.283678	0.235751
cg16399664	OAS2;RP1-71H24.1	0.0866881	0.322404	0.235716
cg22616881	DLX6-AS1	0.0811198	0.316236	0.235116
cg11414709	RP5-1186N24.3;ZBED9	0.0911148	0.326196	0.235081
cg27252696	SIM1	0.0554917	0.290125	0.234633
cg05560435		0.0420242	0.276636	0.234612
cg18413131	NUDT16P1;RP11-933H2.4	0.0457526	0.280237	0.234485
cg11797949	DNAH9	0.0560059	0.290318	0.234312
cg10972973	RP11-373N24.2	0.0805839	0.314787	0.234203
cg25145765	GABRA2;RP11-436F23.1	0.0413097	0.275486	0.234176
cg23763043	MIR1469;NR2F2	0.0837822	0.317858	0.234076
cg03226737	SYT9	0.0712658	0.305293	0.234027
cg22856324	CYP26B1	0.0622532	0.295935	0.233682
cg10147797	SDR42E1	0.0658988	0.299052	0.233154
cg18650670	IGDCC4	0.0903829	0.32338	0.232997
cg11849086	MIR6080;PLEKHM1P;RP11-927P21.4;RP13-104F24.2	0.0457742	0.278663	0.232889
cg17187287	UGT8	0.0691862	0.301965	0.232778
cg26091021	AC009336.19;HOXD3	0.0599561	0.292353	0.232397
cg14507560	CTD-2194D22.3;IRX4	0.0672095	0.29958	0.23237
cg27351813	SHANK1	0.0795323	0.311658	0.232126
cg14189141		0.0541807	0.286201	0.232021
cg05933904	LMF1;RP11-161M6.2;SOX8	0.0961783	0.327959	0.231781
cg07544187	CILP2	0.0668108	0.298585	0.231774
cg10821845	LY6H	0.0809059	0.312583	0.231677
cg14248715	OTX2-AS1	0.0826467	0.314162	0.231515
cg14201424	AC108142.1	0.0780757	0.309553	0.231478
cg18565783		0.0818405	0.313162	0.231322
cg24880701	SKOR1	0.0801122	0.311315	0.231203
cg19317211		0.0778772	0.308693	0.230816
cg04842146	RALYL	0.0421532	0.272924	0.230771
cg08597761	HYDIN	0.080548	0.31126	0.230712
cg11299854	CCNI2	0.0599393	0.290513	0.230573
cg02874569	RP3-380B8.4	0.0833691	0.313523	0.230154
cg27410601	TMC6	0.0834653	0.31348	0.230015
cg00585901	EFNA4;RP11-540D14.8	0.0218703	0.251841	0.229971
cg14140881	EFCAB10	0.032902	0.26257	0.229668
cg14317285	SOX2-OT	0.088843	0.318397	0.229554
cg21851351	GSX1	0.0832861	0.312668	0.229382
cg02910208	VSTM2A	0.0303419	0.259421	0.229079
cg06452419	CUEDC1	0.0971254	0.326117	0.228992
cg08249988	NCAN	0.0737614	0.302563	0.228802
cg09745430	BACH2	0.0920109	0.320705	0.228694
cg19098763	ELAVL4	0.0784425	0.306949	0.228507
cg12955441	CCDC68	0.0907041	0.319184	0.22848
cg27120816	CDH8	0.0897765	0.318249	0.228472
cg03070297	DOCK1;FAM196A	0.0916634	0.320132	0.228469
cg18623980	AC093702.1	0.0386664	0.266855	0.228188
cg13096208	ST8SIA3	0.0785854	0.306681	0.228096
cg19924619	LMX1A	0.0586062	0.286569	0.227963
cg16248329	FAT1	0.0887828	0.316269	0.227486
cg21251385		0.081514	0.308955	0.227441
cg17349389	CTNNA2;LRRTM1	0.0819061	0.309281	0.227375
cg08686311	FAM110A	0.0305224	0.257893	0.22737
cg19977966	HOXC13;HOXC13-AS	0.0875907	0.314627	0.227036
cg03714619	RP11-89K21.1;Six3os1_2	0.0802813	0.30723	0.226949
cg08574423	ZNF490;ZNF791	0.0754554	0.302389	0.226934
cg13612083	SOGA3	0.0674134	0.294128	0.226714
cg20914464	NOL4;RP11-379L18.1	0.0371861	0.263594	0.226408
cg20755170	CTC-359M8.1;POU4F3	0.0640262	0.290307	0.226281
cg11770080	BHMT;DMGDH	0.0650395	0.290814	0.225774
cg16511229	MEST;MESTIT1;MESTIT1_1	0.0529304	0.278466	0.225535
cg27655158		0.0356589	0.261008	0.225349
cg06875227	ISL1	0.0724517	0.297751	0.225299
cg22352078	RP11-360L9.4	0.0570034	0.281933	0.22493
cg16854917	SPACA6P	0.0652931	0.290144	0.224851
cg17128947	CPLX1	0.0922231	0.316889	0.224665
cg23378365	CYFIP2	0.0686836	0.292953	0.224269
cg22749589		0.096245	0.320276	0.224031
cg04184019		0.0916874	0.315375	0.223687
cg10343447		0.0531744	0.276015	0.22284
cg03281661	AJ003147.9	0.091703	0.314465	0.222762
cg04917181	TSPYL5	0.0600601	0.282593	0.222533
cg02390319	PRDM16	0.032159	0.254518	0.222359
cg09521133	LSR	0.0786753	0.30099	0.222315
cg06666008	PAX6	0.0950536	0.317194	0.22214
cg24753662	TBX1	0.0983733	0.320303	0.22193
cg15133018		0.0886822	0.310401	0.221719
cg23829024	HIST1H1A	0.0772951	0.299006	0.221711
cg25098208	RIC3;RP11-379P15.1	0.0241479	0.245593	0.221445
cg00791024		0.0819047	0.303334	0.221429
cg05492839	ELOVL4	0.0501618	0.271141	0.220979
cg02675308	CDKL2	0.0208549	0.241524	0.220669
cg10034890	DNER	0.0559328	0.27595	0.220017
cg14765646	AC012501.2;RPRM	0.0903003	0.31003	0.21973
cg04243827		0.0934846	0.313038	0.219554
cg26800771	AC104809.3	0.087112	0.306547	0.219435
cg11130317		0.0898193	0.308724	0.218904
cg18546689	TNFSF11	0.0921051	0.310954	0.218849
cg11657203	CNTN1	0.0972971	0.315935	0.218638
cg05500840	HOXD10;HOXD11	0.0818718	0.300374	0.218503
cg19952303	SLC6A15	0.091086	0.30921	0.218124
cg11075416	FLI1;RP11-744N12.3	0.0857939	0.303195	0.217401
cg14148862	C8orf34;RP11-664D7.4	0.0914488	0.308739	0.21729
cg07881405	CTD-2012M11.3;IRX1	0.0440684	0.261322	0.217253
cg14123942	GRIN3A	0.0894516	0.306683	0.217232
cg14270857	HPSE2	0.0611138	0.278087	0.216973
cg06962944	TOX2	0.0422317	0.259048	0.216816
cg04095724	SLITRK1	0.0283814	0.244672	0.21629
cg04534765	GALR1	0.0954824	0.311456	0.215973
cg07746943	CHL1;CHL1-AS2	0.0972031	0.313005	0.215802
cg05804220	DUOX1;DUOXA1	0.0603541	0.276125	0.215771
cg13481969	RP11-535M15.1	0.0928519	0.308575	0.215723
cg13368923		0.0752123	0.290915	0.215703
cg02033258	P4HA2;PDLIM4	0.0255813	0.241095	0.215513
cg02763536	WNK4	0.0766361	0.291092	0.214456
cg15835620	ALDOC;RP11-192H23.4	0.0870535	0.301436	0.214383
cg22049569	CACNG8	0.0473355	0.261567	0.214232
cg00348579	RP4-684O24.5	0.0966114	0.31072	0.214109
cg05785947	CDH1	0.0638796	0.277918	0.214038
cg12582003	DNM1	0.0802355	0.29425	0.214014
cg27425996	COBL	0.0564062	0.270376	0.213969
cg05075118	RP11-469L4.1;TMEM108	0.0890681	0.303006	0.213938
cg16729415	GJD2;RP11-814P5.1	0.0717644	0.285638	0.213874
cg17305436	ID4;RP1-167F1.2	0.071211	0.284689	0.213478
cg05041351	MEIOB	0.0920223	0.305494	0.213472
cg04555373	NRG1	0.0737073	0.287176	0.213469
cg05449136	PROB1	0.07326	0.286655	0.213395
cg06094615	C10orf53	0.0688212	0.282086	0.213265
cg05965745	PRDM16	0.090681	0.303679	0.212998
cg14531862	ZNF233;ZNF235	0.0983006	0.31125	0.21295
cg12272837	PPAP2C	0.0844476	0.297283	0.212836
cg25048344	C1QL2	0.0879091	0.300479	0.21257
cg16793866	SYNDIG1	0.0892448	0.301612	0.212367
cg16543094		0.0566901	0.26893	0.21224
cg14603098	ASIC2	0.0498118	0.261757	0.211945
cg04475027	TMEM132C	0.0794031	0.29128	0.211877
cg12518442	BMP7;RP4-813D12.3	0.0946471	0.306325	0.211678
cg15843567	MYO3A;RP11-435M3.2	0.0976738	0.309112	0.211438
cg23495748	CPLX2	0.0892256	0.300614	0.211388
cg10982364	SATB2;SATB2-AS1	0.093055	0.304011	0.210956
cg16364121	RP11-445F12.1	0.0934592	0.304107	0.210647
cg11428724	PAX7	0.0473858	0.257968	0.210583
cg23420260	HAGLR;HOXD1;MIR7704	0.0832298	0.293784	0.210554
cg23318063	SLC35F4	0.0869922	0.297534	0.210542
cg08902977	PLLP	0.0715851	0.281893	0.210308
cg22711792	DMRTA2	0.0789997	0.288862	0.209863
cg12804278	C10orf67;RP11-371A19.2	0.0363355	0.246065	0.20973
cg22587479	WNT6	0.0498021	0.259006	0.209204
cg01815671	CCDC37;CCDC37-AS1	0.0695302	0.278434	0.208903
cg25916993		0.0972043	0.306085	0.20888
cg05104639	RP11-236L14.1;RP11-759A24.3	0.0983606	0.306599	0.208239
cg20727434		0.0946235	0.30277	0.208146
cg00490655	FIGN	0.0820757	0.289938	0.207862
cg14081465	ASTN2	0.0900839	0.297893	0.207809
cg00230700	AGPAT9	0.0760862	0.283871	0.207785
cg26012941	WDR63	0.0819328	0.289433	0.2075
cg10703826	TBX15	0.0815896	0.28868	0.20709
cg13097407	CRIP3;RP11-480N24.3;ZNF318	0.0843653	0.291423	0.207058
cg02974928	CACNA1E	0.0645967	0.2716	0.207003
cg03799283	RP11-522B15.3	0.0960236	0.302857	0.206834
cg04630292	PRRT1	0.09741	0.303682	0.206272
cg24504423	GCLM	0.0892036	0.295269	0.206065
cg07013734	RP11-748H22.1;TRPC6	0.0687068	0.274581	0.205875
cg05603546		0.0360028	0.241801	0.205798
cg05106294	DKK3	0.0772285	0.283015	0.205786
cg12882697	SLC6A3	0.0761738	0.28189	0.205717
cg06781135	LINC00240;TRI-TAT2-2	0.0668407	0.271832	0.204991
cg03109306	SCN3B	0.0418208	0.246702	0.204881
cg16178415	TSPAN14	0.0932787	0.298152	0.204873
cg13828183	PSAT1	0.0777737	0.282533	0.204759
cg00368636		0.0726573	0.277154	0.204496
cg05359207	ZNF217	0.0964939	0.300953	0.204459
cg10427452		0.0970553	0.301481	0.204425
cg23613219	ERBB2	0.0264844	0.23086	0.204376
cg10893095		0.0905221	0.294864	0.204342
cg12391667	ANGPTL5;KIAA1377	0.0580949	0.262426	0.204331
cg09504482	FOXO1	0.0675967	0.271722	0.204126
cg20869844	RAB19;SLC37A3	0.092762	0.296879	0.204117
cg14763906	CCDC110;RP11-279O9.4	0.0776443	0.281342	0.203698
cg14268632	RP1-37E16.12;TRIOBP	0.0962069	0.299902	0.203695
cg17504737		0.0660567	0.269601	0.203544
cg07739205	SNTG1	0.0679056	0.271405	0.2035
cg16579438	THRB;THRB-AS1	0.0975289	0.30102	0.203491
cg11104510	ETV1	0.096704	0.300055	0.203351
cg02372889	HSPB6	0.0507835	0.254115	0.203332
cg09768093	RP1-27O5.3;ZBTB8B	0.0870393	0.290161	0.203122
cg24011260	DPP6	0.089099	0.292147	0.203048
cg27039662	RP11-656G20.1	0.0588502	0.261747	0.202897
cg21229570		0.0587733	0.261575	0.202802
cg08900101	TBX5	0.0582766	0.260662	0.202385
cg06809252	ALX3;STRIP1	0.075146	0.277488	0.202342
cg21057907	RP11-896J10.3;SFTA3	0.0626466	0.264918	0.202272
cg05270634	RND2;VAT1	0.0610996	0.263342	0.202242
cg24734586	AL161668.5;NDRG2;TPPP2	0.0443802	0.246408	0.202028
cg27167224		0.0974295	0.299233	0.201803
cg01783070	PAX1	0.0649068	0.266276	0.20137
cg26381364	C12orf42	0.0639195	0.265287	0.201368
cg18884368	COMMD7	0.0904384	0.291781	0.201343
cg07974511	OTX1	0.0508968	0.252201	0.201304
cg16827475		0.0695735	0.270865	0.201291
cg11071231		0.0559093	0.257186	0.201277
cg10566121	MPPED2;RP5-1024C24.1	0.0641934	0.265463	0.20127
cg23193639	IGFBP3	0.077266	0.278448	0.201182
cg07976064	GRIK4	0.0533495	0.254471	0.201122
cg25317585	FGF14	0.0459467	0.247037	0.201091
cg20504856	RP1-167F1.2;RP3-471C18.2	0.0986336	0.299589	0.200956
cg18612647		0.0965008	0.297066	0.200565
cg18438944	MT1A	0.0567045	0.257258	0.200553
cg21705897	HMGCLL1	0.0551648	0.25568	0.200515
cg05403555	TACR1	0.0429203	0.243283	0.200363
cg05427639	NT5C3A	0.0893615	0.289637	0.200275
cg00295794		0.089969	0.29014	0.200171
cg17009433	GLDC;RP11-390F4.6	0.0884446	0.288586	0.200141
cg13721404	NOL4	0.0794257	0.279287	0.199861
cg10341154	NPY1R;NPY5R	0.0730517	0.272805	0.199753
cg26607828		0.0529588	0.2527	0.199741
cg00714725	CYP26C1	0.086483	0.285994	0.199511
cg00593536	NXPH2	0.0890114	0.288243	0.199231
cg06323837	C10orf35	0.0440139	0.243222	0.199208
cg21635854		0.0747968	0.273946	0.19915
cg02245004	RP11-685G9.2;RP11-685G9.4	0.0792936	0.278382	0.199089
cg21534423		0.0638931	0.262804	0.198911
cg14745270	SYBU	0.0841157	0.282937	0.198821
cg05930881	GATA4	0.0779566	0.276327	0.19837
cg14215472	ABHD15-AS1;ANKRD13B	0.0788943	0.277199	0.198304
cg15853125	AP000251.3;TIAM1	0.0844224	0.28271	0.198288
cg10749413	ABCA7	0.06312	0.261222	0.198102
cg21545862		0.0759052	0.273897	0.197992
cg04218899	LAMC2	0.0698931	0.267823	0.19793
cg17579667	LRRC4C	0.0802144	0.278104	0.197889
cg19815327	OSBPL10;ZNF860	0.095287	0.293067	0.19778
cg10233825	RP11-474D1.3;RP11-474D1.4	0.0359136	0.23368	0.197767
cg18236421	ALPL	0.0856222	0.283355	0.197733
cg14348741	LCNL1	0.0489665	0.246551	0.197585
cg15384598	JPH4	0.0199946	0.217485	0.19749
cg11030575	AGK;RP11-744I24.2	0.0940688	0.291408	0.197339
cg01522826	LRRIQ1;TSPAN19	0.0951322	0.292452	0.19732
cg00960305	LINC00261	0.0911126	0.288382	0.197269
cg26370729	F2RL1	0.0918479	0.288657	0.196809
cg08233811	CASC15	0.0806303	0.277209	0.196579
cg26412688	OTUD7B	0.0915154	0.287937	0.196422
cg14768785	GHSR	0.0532823	0.249472	0.19619
cg13570101	NKX2-5	0.0601639	0.256323	0.196159
cg06232130		0.098421	0.294556	0.196135
cg18840956	CTD-2337A12.1;PCSK1	0.0501803	0.246279	0.196099
cg24590788		0.0515748	0.247489	0.195914
cg05950877	ZNF833P	0.0856258	0.281372	0.195746
cg09774842	OXT	0.0655791	0.26127	0.19569
cg12479674	RP11-432B6.3;TRIM59	0.0196715	0.215195	0.195524
cg13046832	LINC01551;RP11-966I7.2	0.070399	0.265625	0.195226
cg05167251	HOXD-AS2;HOXD9	0.0563895	0.251547	0.195158
cg26855801		0.0893557	0.284493	0.195137
cg07931391		0.0402807	0.235117	0.194836
cg23193870	PTPN6	0.093624	0.288342	0.194718
cg24157892	RP11-332H18.5;TBX2-AS1	0.0905474	0.285181	0.194634
cg24041541	ZFHX4-AS1	0.061092	0.255333	0.194241
cg14802312	ARHGAP9;MARS	0.0599113	0.25414	0.194228
cg22204479	NKX2-4;RP11-227D2.3	0.0755718	0.269714	0.194143
cg04111789	CCND3	0.055633	0.249591	0.193958
cg05191879	MROH6	0.0712123	0.265165	0.193953
cg16686733	NINL	0.0889091	0.282598	0.193689
cg06766427	ARHGAP44;RP11-1090M7.3	0.0659814	0.259559	0.193577
cg09736162	CELSR3;CELSR3-AS1	0.0742914	0.267661	0.19337
cg03819783		0.0782547	0.271573	0.193319
cg06029308	FLNB	0.0860783	0.279111	0.193033
cg04151278	GPR149	0.0797754	0.272798	0.193022
cg10109351		0.0765992	0.269617	0.193018
cg14029968	TBC1D12	0.0527	0.245688	0.192988
cg00056074	GPR148	0.0859592	0.278788	0.192828
cg16562275	CHFR	0.0792955	0.272088	0.192793
cg13251484	PNMA1	0.0951707	0.287727	0.192556
cg14658804	SLIT3	0.0487145	0.241129	0.192414
cg24095592	HOXB-AS2;HOXB-AS3;HOXB3	0.0734825	0.265565	0.192083
cg19329160	RNF219-AS1	0.0964028	0.288188	0.191785
cg04508964	RFX4;RP11-144F15.1	0.0793378	0.27105	0.191712
cg24328125		0.0764622	0.267958	0.191496
cg04347874	NKX2-1;NKX2-1-AS1;RP11-896J10.3	0.0794802	0.270784	0.191304
cg26004759	UCP1	0.0899699	0.281167	0.191197
cg12394377	IFNLR1	0.0311141	0.222166	0.191051
cg26307359	PIPOX;SEZ6	0.0854838	0.276498	0.191014
cg03626278	PTCH1	0.0978698	0.288873	0.191003
cg03770147	KLF7;MIR7845	0.0697778	0.260571	0.190794
cg03030757	FANCE	0.0949522	0.28563	0.190678
cg27097018	F13A1	0.0878232	0.278342	0.190519
cg09728102	MAST4	0.0968146	0.287227	0.190412
cg23480730		0.0893554	0.279623	0.190267
cg04623837	HCG9	0.0385542	0.228703	0.190149
cg04131583	FENDRR	0.0548416	0.244984	0.190142
cg23861715	CDC14B	0.0973023	0.287347	0.190045
cg11631271		0.0549512	0.244986	0.190035
cg07978472	PP12613;TMEM155	0.0365416	0.226486	0.189944
cg06521025	RASAL1	0.0932113	0.283106	0.189895
cg06829686		0.0791436	0.269034	0.18989
cg03570035	CTC-260E6.6;ZNF486	0.0522719	0.242102	0.18983
cg09942248	CERKL;NEUROD1	0.0303161	0.22004	0.189724
cg06833110	MEIS1	0.034503	0.224179	0.189676
cg16937333	ABCA11P;ZNF721	0.0602614	0.249924	0.189663
cg20006924	RORA	0.0589377	0.248533	0.189595
cg18503679	ZNF385D	0.0688531	0.258378	0.189525
cg04100532	UNC80	0.0969131	0.286363	0.18945
cg06804312	FGF12	0.0867667	0.276148	0.189381
cg22612764	FAM3B	0.0679583	0.257036	0.189077
cg21288685	TTLL10;TTLL10-AS1	0.0964214	0.285456	0.189035
cg04481212	BDNF;RP11-587D21.4	0.0976322	0.286624	0.188992
cg07571509	CBLN1	0.0646019	0.2532	0.188598
cg11790681	ABCD2	0.0699048	0.258447	0.188542
cg07005055	WNT2B	0.0602486	0.248537	0.188289
cg14667871	FBXL7	0.0452281	0.233358	0.18813
cg22455914	LAMA1	0.043133	0.231152	0.188019
cg04786857	RP11-713D19.1;SPDYA	0.0529467	0.240947	0.188
cg09008705	NGF;RP4-663N10.1	0.0606817	0.248632	0.187951
cg11525280	DRC1	0.0939923	0.281607	0.187615
cg16068263		0.0998402	0.287269	0.187429
cg02326806	RP11-262A16.1	0.0792926	0.266452	0.187159
cg22891619	GRIN2C	0.0730644	0.260192	0.187128
cg21816532	HOXB-AS3;HOXB3;HOXB6	0.0358488	0.222954	0.187106
cg21054473	EVL	0.0889415	0.276018	0.187076
cg12276513	CHD5	0.0578903	0.244814	0.186924
cg04266460	RMI2;SOCS1	0.0747606	0.261657	0.186897
cg12648520		0.0557846	0.242617	0.186832
cg14586939	AC097467.2;NPY2R;RP11-92A5.2	0.0797168	0.266534	0.186817
cg19133221	B4GALNT2	0.0741206	0.260833	0.186712
cg02295078	ZNF287	0.0580754	0.244676	0.186601
cg00961326	MMP15	0.0820511	0.268644	0.186593
cg25151498	ETV5	0.0745484	0.261129	0.18658
cg13912673	C9orf64	0.0318435	0.218373	0.186529
cg09386682	IRAK2	0.0692747	0.255788	0.186513
cg02647941	ZIC1	0.0731703	0.259644	0.186474
cg10325478	KCNK10	0.0955921	0.282043	0.186451
cg01609559	ENPP5	0.0993163	0.285747	0.186431
cg18612589	CLDN7;RP1-4G17.5	0.0744531	0.260738	0.186285
cg17288397		0.0358129	0.222023	0.18621
cg17167852	PCSK9	0.0882458	0.274382	0.186136
cg08196032		0.093817	0.279858	0.186041
cg23825335	CADPS	0.0984675	0.284362	0.185894
cg15596816	CTD-2026D20.2;EFCAB13	0.0260517	0.211799	0.185747
cg08068820	RGL3	0.0919633	0.277535	0.185571
cg12610887	CFAP52;STX8	0.075944	0.261471	0.185527
cg21200129	ELAVL2	0.0657743	0.251096	0.185321
cg12399700	LHX5	0.0731866	0.258397	0.185211
cg21330423	HCG4P3;HLA-J;ZNRD1-AS1	0.0512308	0.236326	0.185096
cg26894523	Z95704.3	0.0847839	0.269759	0.184975
cg13274077		0.0647344	0.2497	0.184965
cg05180443	ACSF2;CHAD	0.0861291	0.271093	0.184964
cg19155932	C20orf85	0.0911666	0.276124	0.184957
cg25970832	DSC3	0.0508711	0.235668	0.184797
cg17138769	VAX1	0.0703134	0.255105	0.184792
cg10615414	SLC32A1	0.0347908	0.219513	0.184722
cg06458469	AUTS2	0.0325202	0.216976	0.184456
cg04865491		0.0683799	0.252763	0.184383
cg24154839	GABRA4;GABRB1	0.0891717	0.273499	0.184327
cg22632523		0.0974602	0.281766	0.184306
cg18529845	SRD5A2	0.0533332	0.237453	0.184119
cg20935165	DLX2-AS1	0.0510534	0.235121	0.184068
cg19856145	AC006942.4;FUZ	0.0649931	0.249017	0.184024
cg24351410	DAB1	0.0901509	0.274169	0.184018
cg13458212	PDLIM3	0.0742365	0.258207	0.18397
cg15215560	CCBE1;RP11-2N1.2	0.0844791	0.268227	0.183748
cg24490542	CSMD2	0.0965171	0.280203	0.183686
cg20281962		0.0656883	0.249085	0.183396
cg01777403	IRF2BPL;RP11-7F17.8	0.0289058	0.212281	0.183375
cg17554604	TMEM178B	0.0780653	0.261103	0.183038
cg04837025	NID1	0.0962963	0.279325	0.183028
cg20278291	OTX2	0.088856	0.27188	0.183024
cg18988170	CABYR	0.0776298	0.26012	0.18249
cg06000951	MOCS1	0.0727665	0.255082	0.182315
cg23894086		0.0835208	0.26571	0.182189
cg25449484	NR2F1	0.0793256	0.261461	0.182136
cg18443359	C5orf66;C5orf66-AS1	0.0762036	0.258227	0.182023
cg19762657	AC103563.8;MAL	0.0937848	0.275754	0.181969
cg02825373		0.0999161	0.281848	0.181931
cg25403721		0.0913638	0.273142	0.181778
cg14310703	RP11-71E19.1	0.0813642	0.263134	0.18177
cg11654553	FGF9	0.0685486	0.250308	0.18176
cg09799983	CYP1B1;CYP1B1-AS1	0.0447609	0.226325	0.181564
cg01281911	FOXE3	0.0875425	0.269053	0.18151
cg01064265	IRX6;RP11-26L20.3	0.0244944	0.205826	0.181331
cg00204159	FAM83G;SLC5A10	0.0695141	0.250828	0.181314
cg05446629	B3GAT1	0.0565667	0.237801	0.181234
cg10244340	LAMP5-AS1	0.0987574	0.279987	0.181229
cg17965019	HIST1H3J	0.0611002	0.242113	0.181013
cg05821789		0.0688699	0.24985	0.18098
cg02863073	SYCN	0.0956549	0.276455	0.1808
cg15688918	TINCR	0.090208	0.270994	0.180786
cg17443359	RP4-665J23.1	0.099513	0.280227	0.180714
cg08876932	PHOX2A	0.068672	0.249364	0.180692
cg10821050	SHH	0.0888267	0.26945	0.180623
cg27537203	POU3F1;RP5-884C9.2	0.0315128	0.212128	0.180615
cg07899997		0.0917766	0.272325	0.180548
cg24051554	C2CD4D	0.0689599	0.249435	0.180475
cg09586459	BCL2L10	0.0927793	0.273091	0.180311
cg06616077	SMOX	0.080703	0.261012	0.180309
cg22474464	NKX2-2;NKX2-2-AS1	0.0369018	0.217179	0.180277
cg04283162	FAM189A1	0.0863237	0.266575	0.180251
cg22784589	DPF3	0.0967654	0.276913	0.180148
cg24753473	MAP2	0.0979766	0.278009	0.180032
cg15678817	EHD1	0.0624209	0.242432	0.180011
cg17689707	SGK1	0.0635005	0.243471	0.179971
cg11366849	GLI3	0.076603	0.256429	0.179826
cg24912904	ACTN3;ZDHHC24	0.0783237	0.25814	0.179816
cg16716750	RGS17	0.0912564	0.271026	0.17977
cg18841746	CAMK2D	0.0771477	0.256846	0.179698
cg18653350	SACS	0.0965002	0.276172	0.179672
cg01779765	LINC00643;RP11-355I22.2	0.0595222	0.239043	0.179521
cg01367627	TRRAP	0.0892705	0.268707	0.179437
cg24180402	ACBD4	0.0896542	0.269032	0.179378
cg12991125	PLA2R1	0.0754672	0.254844	0.179377
cg14752336	SORCS3	0.0689551	0.248187	0.179232
cg07493516	FIP1L1	0.0989122	0.278135	0.179223
cg23951961	BEND4	0.0783954	0.257554	0.179159
cg02558364	VAX2;Vax2os1_3	0.0618807	0.241036	0.179155
cg01100912	EFNA5	0.0525671	0.231702	0.179135
cg16366843	DIO3OS	0.0440323	0.223047	0.179015
cg09238332		0.0991707	0.278079	0.178908
cg16822939	MATN4	0.0941786	0.273009	0.17883
cg21425842	HIST1H4F	0.0824564	0.261079	0.178623
cg15968604	C5orf52;SOX30	0.081208	0.25983	0.178622
cg08315202	NPTX2	0.0819016	0.260431	0.178529
cg02664812		0.0529925	0.231503	0.17851
cg05603881	SHISA3	0.0872634	0.265742	0.178478
cg03340523	SGCB	0.0922286	0.270589	0.17836
cg09683350	LINC00925	0.0782443	0.256559	0.178315
cg18655441	MIPOL1	0.0523344	0.230559	0.178225
cg21792155	PTH1R	0.0977275	0.275937	0.178209
cg05374412	CDH13	0.0391114	0.217268	0.178156
cg02217786		0.0677303	0.245762	0.178032
cg07221635	PECR;TMEM169	0.058188	0.23611	0.177922
cg26255314	CD5	0.095537	0.273301	0.177764
cg10166283	CTC-512J12.4;ZNF229	0.0665831	0.244285	0.177702
cg02344833	ZSCAN1	0.0933394	0.270945	0.177605
cg07037371		0.0731018	0.250349	0.177247
cg16501625		0.0938492	0.271063	0.177214
cg15336438	COMTD1	0.0642268	0.24144	0.177213
cg25597894	IGSF21;RP11-174G17.3	0.0370325	0.214114	0.177082
cg03109827	TCERG1L	0.0597468	0.236794	0.177047
cg09321400	SLC6A2	0.0951275	0.272146	0.177018
cg03547745	SOX9;SOX9-AS1	0.0664648	0.243183	0.176719
cg11538128	ZNF354C	0.0510121	0.227659	0.176647
cg23887396	CTB-96E2.10;CTB-96E2.3;SARM1;VTN	0.0594262	0.236062	0.176636
cg20194314		0.092087	0.26871	0.176623
cg01176947		0.0997873	0.276289	0.176502
cg18070676	FLRT2;RP11-497E19.1	0.0808914	0.257379	0.176488
cg13776285	NR2E1	0.0983352	0.27474	0.176405
cg20099104		0.0762316	0.252595	0.176363
cg15316843		0.0855663	0.261818	0.176252
cg13792579	GPSM1	0.0280267	0.204199	0.176173
cg06128688	CFAP54	0.0967317	0.272878	0.176146
cg26371731	C1orf61	0.0698534	0.24587	0.176017
cg20377305	DLX5	0.0464154	0.22241	0.175994
cg14344102	PRDM13	0.077767	0.253667	0.1759
cg05883874	NLRP14;ZNF214	0.0784938	0.254282	0.175788
cg18041884		0.0979437	0.273419	0.175476
cg09082903	NPY1R	0.0562272	0.231592	0.175365
cg15839448	SFRP1	0.0643003	0.239653	0.175353
cg13671919	C18orf42	0.0375164	0.212822	0.175306
cg13454407	KCNV1;RP11-696P8.2	0.0993827	0.274665	0.175282
cg27501759	CAV3;OXTR	0.072823	0.247832	0.175009
cg18448581	NETO1;RP11-676J15.1	0.0461097	0.220891	0.174781
cg21516341	NELL2	0.0708388	0.245615	0.174776
cg18722847	ZNF502	0.0737843	0.248503	0.174719
cg06124827	MORN4;RP11-548K23.11	0.0648171	0.239523	0.174706
cg10741153	MAN1A2P1	0.0738134	0.248375	0.174562
cg14991984	LPPR5;RP5-896L10.1	0.0403486	0.214866	0.174517
cg12009759	HHIPL1	0.0656361	0.239733	0.174097
cg10035922	OSCP1	0.0598462	0.233912	0.174066
cg02432280		0.0991737	0.273175	0.174001
cg12189551	C14orf39	0.0780009	0.251868	0.173867
cg16956426	PEG10;SGCE	0.0954843	0.2691	0.173615
cg13161961	WNT16	0.0335948	0.20709	0.173496
cg19547144	EFCAB12	0.0749355	0.248398	0.173462
cg18388380	RGS7BP	0.0536205	0.227021	0.173401
cg22537474	SNAP25;SNAP25-AS1	0.0727312	0.246076	0.173345
cg05351257	CCKBR	0.0807329	0.253784	0.173051
cg16235861	SLC35G1	0.0787917	0.251785	0.172993
cg00800229	SALL2	0.0499149	0.22273	0.172815
cg16073378		0.0864918	0.259186	0.172694
cg02283485	ZMIZ1	0.0623859	0.23497	0.172584
cg03407547	KCTD11	0.0300878	0.20262	0.172532
cg01872216		0.0397342	0.212107	0.172373
cg12403137	NAALAD2	0.0779174	0.250035	0.172118
cg12653917		0.0448746	0.21697	0.172096
cg15846316	ARL9	0.0642885	0.235867	0.171579
cg11956953	PIPOX	0.0513226	0.222784	0.171462
cg07488576	AC098617.1;SDPR	0.0959458	0.267393	0.171447
cg12359315	SLC6A20	0.0839221	0.25534	0.171418
cg12816979	CDH20	0.0421409	0.2134	0.171259
cg19848291	AXL	0.082232	0.253325	0.171093
cg25756435	HOOK2;MAST1	0.0324858	0.203495	0.17101
cg00389976	AC012123.1;KLHL14	0.0872704	0.258193	0.170923
cg27504802	TRIM67	0.0844617	0.255349	0.170887
cg22491927	CACNA1A	0.0475106	0.218396	0.170886
cg08000065	UNC5D	0.0814458	0.252259	0.170813
cg13833484	STMND1	0.0600632	0.230871	0.170808
cg16652741	AC097468.7;CDK5R2	0.0503561	0.221073	0.170717
cg03646889	LPPR4	0.0774028	0.24774	0.170337
cg21637392	RNF216	0.0994974	0.269807	0.170309
cg05928342	ZNF177;ZNF559-ZNF177	0.0978829	0.268132	0.170249
cg00151810	BCAR1	0.0929695	0.26315	0.17018
cg22759823		0.0903856	0.260372	0.169987
cg09854734	CMTM2	0.0558065	0.22559	0.169783
cg04761722	GRIN2A	0.0994315	0.269051	0.169619
cg03238797	ADAMTS18;RP11-449J10.1	0.0375103	0.206986	0.169475
cg11528328	CLIC6	0.0772552	0.246657	0.169402
cg10888941		0.0963908	0.265741	0.169351
cg14976660	AHNAK2	0.0700503	0.239353	0.169303
cg05604112	GALM	0.0740877	0.243382	0.169294
cg15634980	PNPLA1	0.0972107	0.266503	0.169292
cg22531183	CTD-2126E3.3;FLJ26850;ZNF473	0.0563665	0.225441	0.169075
cg18206017	RIPPLY2	0.0630788	0.232087	0.169008
cg06952752	MARVELD3;RP11-432I5.2	0.0617066	0.23067	0.168964
cg24201034	SHROOM3	0.0978873	0.266848	0.168961
cg14346208	PAMR1	0.0732751	0.241917	0.168642
cg12521353	TFAP2C	0.0933228	0.261421	0.168099
cg12180270		0.0688789	0.236846	0.167967
cg22801992	GATA2;GATA2-AS1	0.0978579	0.265671	0.167813
cg09491410	CTD-2532K18.1	0.098005	0.265752	0.167748
cg02076785	AC092675.3;AC092675.4;CNGA3	0.0790424	0.246699	0.167657
cg15205547		0.0718963	0.239551	0.167654
cg14602530		0.0930554	0.260588	0.167532
cg21975377	BAALC-AS1;FZD6	0.0724135	0.239843	0.167429
cg04362858		0.0945631	0.261971	0.167408
cg24966702	DACT2	0.0819812	0.249382	0.167401
cg00037400	CPNE7	0.096155	0.263552	0.167397
cg17634781	RP11-301L8.2;SORBS2	0.0915127	0.258772	0.167259
cg04698114	SALL1	0.0446866	0.211871	0.167184
cg16789104	SKAP1	0.0244721	0.19155	0.167078
cg27246282	IQSEC1	0.0450043	0.212022	0.167018
cg27405400	BIN1	0.0357131	0.202699	0.166986
cg14230666	ADAMTSL3	0.0755764	0.242538	0.166961
cg13931925	NPHS2;RNU5F-2P	0.0834814	0.250374	0.166893
cg26235215	PTPRZ1	0.0850582	0.251882	0.166824
cg13481132	KCNT1	0.0968662	0.263612	0.166746
cg24842260	ZNF503-AS2	0.0330596	0.199729	0.166669
cg20527270	RP11-567J20.2;RP11-770E5.1	0.0928842	0.259547	0.166663
cg13441730	PTPRD;PTPRD-AS2	0.0950219	0.261666	0.166644
cg16999370	QRFPR	0.0433504	0.209856	0.166506
cg05136476	PRKCD	0.0274305	0.193696	0.166265
cg13806939	HMCN2	0.0758088	0.242057	0.166249
cg06940792	MEGF10	0.0913824	0.257432	0.166049
cg06962177		0.0826294	0.248285	0.165655
cg15026241		0.0701395	0.235525	0.165385
cg06621094		0.0201322	0.185412	0.165279
cg04382470	MAPT;MAPT-IT1	0.0680315	0.233136	0.165104
cg09424526	CCDC140;PAX3	0.0441763	0.209251	0.165075
cg11313386	TEX9	0.0986613	0.263692	0.165031
cg12505170		0.0666485	0.231651	0.165003
cg09918657	MIR193B;RP11-65J21.3	0.0909415	0.255942	0.165001
cg07522644	SRF	0.0493165	0.214132	0.164815
cg19508437	NBEA	0.056914	0.221704	0.16479
cg01913568	RXRG	0.0441051	0.208875	0.164769
cg11712990	LINC00461	0.075928	0.240625	0.164697
cg19824907	GPC6;RP11-632L2.2	0.0825286	0.246939	0.16441
cg04899175	NOS1	0.0908542	0.255253	0.164399
cg06192497	AC009501.4;OTX1	0.0417618	0.20615	0.164389
cg02000882	FENDRR	0.067073	0.231434	0.164361
cg10059810	PLEK2	0.0484214	0.212697	0.164276
cg12859211	ROBO3	0.0574278	0.221656	0.164228
cg20331595	NRSN2;NRSN2-AS1	0.0481922	0.212404	0.164212
cg00220952	MIR6516;SCARNA16;SEC14L1;SNHG20	0.0216679	0.185789	0.164121
cg05513069	PSTPIP2;RP11-8H2.1	0.0515569	0.215664	0.164107
cg19411008		0.0493866	0.21348	0.164093
cg16596604	CRYM	0.0531128	0.217195	0.164082
cg26858704	GALNT8;KCNA6;RP11-234B24.4	0.0929172	0.256992	0.164075
cg13876163	C1orf228;TMEM53	0.0897705	0.253523	0.163752
cg01462053	ARRDC2	0.0229597	0.186672	0.163712
cg24154053	CCNA1	0.0760229	0.239579	0.163556
cg04421973	ADAMTS9;ADAMTS9-AS2	0.0942532	0.257742	0.163489
cg00983583	VGLL2	0.0829526	0.246401	0.163448
cg19258784	ROBO1	0.091641	0.255017	0.163376
cg17444904	AC007255.8;PRR15	0.0787323	0.24209	0.163357
cg15219506	PLA2G16	0.0280881	0.191315	0.163226
cg21912938	JAZF1;JAZF1-AS1	0.0895226	0.25265	0.163128
cg02671880	LINC00391	0.0852856	0.248337	0.163052
cg07222861	RP11-84A19.4	0.0843962	0.247432	0.163036
cg27336026	FOXQ1	0.0809253	0.243834	0.162909
cg17457560	NRG1	0.0793404	0.242168	0.162827
cg08194879	CLVS2	0.0872437	0.249937	0.162693
cg17480760	CA3	0.0748273	0.237508	0.16268
cg14258143	FAM167B	0.0399742	0.202592	0.162617
cg09234378	ARPIN;C15orf38-AP3S2	0.0331348	0.195697	0.162562
cg22582113	FAM102A	0.0897743	0.252334	0.162559
cg03531247	NRXN1	0.0895855	0.252122	0.162536
cg10715223	SNX31	0.0766421	0.239025	0.162383
cg23720064	SIM1	0.0970726	0.259433	0.16236
cg16304215	OTP	0.0661195	0.228479	0.16236
cg24131595	GRP	0.063425	0.225767	0.162342
cg24430140	ZIM2-AS1	0.0789415	0.241259	0.162317
cg21034023	UGGT2	0.0989218	0.26114	0.162218
cg24641302		0.048352	0.210469	0.162117
cg05873889	SERP2	0.0887974	0.250851	0.162053
cg08876441	BRINP3;LINC01351	0.0560493	0.217929	0.16188
cg14361409		0.076263	0.237853	0.16159
cg17621718	CCK;RP11-333B11.1	0.0807755	0.242346	0.16157
cg08831594	TSPAN15	0.0889214	0.250466	0.161544
cg16758037		0.0977197	0.259166	0.161447
cg16306898	TMEM240	0.015605	0.176927	0.161322
cg04954559	SLC17A6	0.0859784	0.247248	0.16127
cg15669183	FAM155A	0.093591	0.254852	0.161261
cg09795588	PTF1A	0.0780733	0.239304	0.16123
cg19610529	SALRNA1	0.0995797	0.260744	0.161164
cg16837338	KDM2B;RP13-941N14.1	0.0762472	0.23715	0.160903
cg07724816	EVA1A	0.0857476	0.246603	0.160855
cg07433663	MEIS2;RP11-128A17.1	0.0851171	0.245918	0.1608
cg01642521		0.0527685	0.21352	0.160752
cg16063747	EMX2OS	0.0733752	0.233994	0.160619
cg17922359	LINC01097	0.0971797	0.257784	0.160604
cg21188491		0.0847791	0.245249	0.16047
cg17240815	HCRTR2	0.0728293	0.233129	0.160299
cg09537620	PAX6	0.0683853	0.22865	0.160264
cg01614237		0.0352489	0.195415	0.160166
cg05872129		0.0986355	0.258619	0.159983
cg14652131	SPON2	0.0724503	0.23243	0.15998
cg26063037	EPHX2	0.0950474	0.255025	0.159978
cg00613224	SIAH3	0.0986574	0.258515	0.159857
cg20092531		0.0467041	0.2065	0.159796
cg01363714	LINC00605	0.0743143	0.233942	0.159628
cg13132370		0.0949272	0.254509	0.159581
cg07852757	EGR2	0.0814493	0.240976	0.159527
cg10931190	TSLP	0.0369528	0.196433	0.159481
cg04552451	RP11-429J17.7	0.0751025	0.234503	0.1594
cg13951042	COL4A3;COL4A4	0.0420148	0.20137	0.159355
cg11345505	SLC44A2	0.0725152	0.231846	0.159331
cg19275261	EPB41L3	0.094189	0.25327	0.159081
cg01188396	NKX2-8	0.034515	0.193537	0.159022
cg17928231	C19orf57;CC2D1A	0.0961182	0.254983	0.158865
cg25143990		0.0433242	0.202181	0.158856
cg20748955	SCN4B	0.0464509	0.205212	0.158761
cg03854198	NTF3	0.0505929	0.209167	0.158574
cg05344966	RASAL2;RASAL2-AS1	0.0936364	0.252209	0.158573
cg02562740	SLC19A3	0.0318784	0.190327	0.158448
cg07635227	MGRN1	0.0849535	0.243391	0.158437
cg10463150	HELT	0.0617188	0.219982	0.158263
cg15071611	C11orf70	0.0759665	0.23415	0.158183
cg20294304	HMGA1	0.0905672	0.248749	0.158182
cg27554565	NPHS1	0.044297	0.202463	0.158166
cg18755728	PCDH9	0.0924311	0.250594	0.158163
cg03301200	RP11-44N12.5;STK3	0.0686919	0.226748	0.158056
cg04925858		0.0804378	0.238475	0.158037
cg03626734	PRSS16	0.0921139	0.249979	0.157865
cg20616414	WNK2	0.0439777	0.201653	0.157675
cg10633601	TAL1	0.0436292	0.201211	0.157582
cg12500879	PAUPAR;RCN1	0.0363764	0.193796	0.15742
cg16375290		0.0709177	0.228307	0.157389
cg24811290	FAM198B;RP11-597D13.9	0.0693933	0.226773	0.157379
cg03833880	RP11-371M22.1	0.0962628	0.253577	0.157314
cg07266404	HOXC4	0.0971663	0.254476	0.15731
cg25315816	RP11-536G4.2;SNRPF	0.0862249	0.243461	0.157236
cg12816961	NKX6-2	0.0618728	0.219029	0.157156
cg26297547	CA4	0.0269416	0.184076	0.157134
cg11670605	PLCXD3	0.0603526	0.217466	0.157114
cg02319354	RP11-60A8.1	0.0972214	0.254285	0.157064
cg14362758	LHX3	0.0582723	0.215308	0.157036
cg20138711	ARHGEF3	0.0355641	0.192544	0.15698
cg03949391	PTGFR	0.0674674	0.224429	0.156962
cg06793867	EVI5L	0.0906601	0.247496	0.156836
cg23316360	EDNRB;RNF219-AS1	0.0909071	0.247741	0.156834
cg27332243	KCNN3	0.0672448	0.224009	0.156764
cg16322262	GPR135;L3HYPDH	0.0969874	0.253692	0.156705
cg00333512		0.0607113	0.217404	0.156692
cg14900295	VENTX	0.0781674	0.234722	0.156555
cg02259324	LINGO1	0.0977684	0.254312	0.156544
cg07578695	SLC34A2	0.0753534	0.231849	0.156496
cg19129369	LRAT	0.0708698	0.227299	0.156429
cg16072192		0.0938223	0.250129	0.156306
cg21170041	GDA	0.0506998	0.206985	0.156285
cg21697851	SIM2	0.0485853	0.20487	0.156285
cg22738219	CCDC3	0.0619824	0.218217	0.156235
cg19324633		0.098686	0.254859	0.156173
cg27093143	APLP1;NPHS1	0.0632277	0.219267	0.15604
cg04865180		0.0640287	0.220064	0.156035
cg12511214	CACNA1I	0.0866541	0.242397	0.155743
cg05586457	GYPC	0.0676884	0.223414	0.155725
cg13921352	FAM19A4	0.0962545	0.251945	0.155691
cg16049335	KDM6B	0.084926	0.240444	0.155518
cg06829830	RASGRF2;RASGRF2-AS1	0.0687361	0.224171	0.155435
cg13615592	ALDH1A3;RP11-66B24.8	0.0549292	0.210278	0.155349
cg26813646	CHAT;SLC18A3	0.0811536	0.23648	0.155326
cg23129170	CCDC108	0.0772082	0.232531	0.155322
cg08890837	CEMP1	0.0841089	0.239408	0.155299
cg23417203	RGS14	0.0560721	0.211335	0.155263
cg25930780	LTF	0.0366072	0.191747	0.155139
cg06139259	HMOX2;NMRAL1	0.0882041	0.243284	0.15508
cg08992305	FAM218A;TRIM61	0.0749628	0.229901	0.154938
cg08074851	KCNK12	0.0973625	0.252005	0.154642
cg15184602	AP000708.1;FEZ1	0.0789638	0.233533	0.154569
cg08555552	LINC01097	0.091579	0.24605	0.154471
cg05628549	PRKCDBP	0.0995099	0.253945	0.154435
cg10373891	WDFY2	0.091265	0.245672	0.154407
cg01089498	HS3ST1	0.0940974	0.248453	0.154355
cg00590324	TARID;TCF21	0.0877954	0.2421	0.154304
cg19098796	ECE2;EIF2B5	0.0555926	0.209895	0.154302
cg19306380	OBSCN;RP5-1139B12.2;RP5-1139B12.3	0.0530455	0.20727	0.154224
cg08700032	LINC00693	0.064853	0.219067	0.154214
cg23207990	SFRP2	0.0839456	0.238155	0.154209
cg19697530	CADM1	0.0338133	0.187878	0.154065
cg16604243	TRIM36	0.0792171	0.233271	0.154054
cg26165269		0.0887007	0.242747	0.154046
cg17276590	EMX2;EMX2OS	0.0543193	0.20834	0.154021
